# CUB domain-containing protein 1 controls HGF responses by integrating Src and Met–STAT3 signaling

**DOI:** 10.1101/789339

**Authors:** Kentaro Kajiwara, Atsuya Sugihara, Kazuhiro Aoki, Daisuke Okuzaki, Kunio Matsumoto, Masato Okada

**Affiliations:** Department of Oncogene Research, Research Institute for Microbial Diseases, Osaka University, Osaka 565-0871, Japan; Division of Quantitative Biology, Okazaki Institute for Integrative Bioscience, National Institute for Basic Biology, National Institutes of Natural Sciences, Aichi 444-8787, Japan; Genome Information Research Center, Research Institute for Microbial Diseases, Osaka University, Osaka 565-0871, Japan; Division of Tumor Dynamics and Regulation, Cancer Research Institute, Kanazawa University, Ishikawa 920-1192, Japan

## Abstract

Hepatocyte growth factor (HGF) controls various biological responses, including morphogenesis, organ regeneration, and cancer invasion, by activating its receptor, Met. However, the mechanisms that precisely control diverse Met signaling remain unclear. Here, we identified CUB domain-containing protein 1 (CDCP1) as a crucial element of HGF signaling. In MDCK cysts, HGF induced Src activation via CDCP1 upregulation, and CDCP1 ablation abrogated HGF responses, i.e., extended invasive cell protrusions and promoted cell growth/proliferation. Mechanistically, CDCP1 upregulation promoted Src recruitment into lipid rafts to activate Met-associated STAT3. In breast cancer cells in which Met and CDCP1 were co-upregulated, CDCP1 knockdown suppressed HGF-induced cell invasion. Furthermore, *in vivo* analysis showed that CDCP1 ablation suppressed compensatory renal growth by attenuating Met**–**STAT3 signaling. These findings demonstrate that CDCP1 plays a crucial role in controlling HGF responses by integrating Src and Met-STAT3 signaling, and provide new insights into the regulatory mechanisms underlying the multifaceted functions of HGF.
