## Supplemental dataset 1 for "CUB domain-containing protein 1 controls HGF responses by integrating Src and Met–STAT3 signaling"

### Sheet: CDCP1-EGFP
Supplemental Table 2
CDCP1-EGFP + Dox vs. CDCP1-EGFP - Dox
Upstream Regulator	Molecule Type	Predicted Activation State	Activation z-score	p-value of overlap	Target molecules in dataset	Mechanistic Network
IRF7	transcription regulator	Activated	4.745	1.73E-15	CD40,CMPK2,CXCL10,DHX58,FCGR1A,GBP1,HERC5,IDO1,IFI44,IFI44L,Ifi47,IFI6,IFIT1,IFIT2,IFIT3,IFITM1,IFNK,IRGM,ISG15,ISG20,ITGAM,MX2,OAS2,OAS3,PLAC8,PSMB9,S100A8,SAMD9L,TRIM22,USP18	166 (15)
JUN	transcription regulator	Activated	4.379	2.34E-08	APOC3,APP,BDNF,BGLAP,BIRC3,CD274,CD44,CLDN2,CSF1,CSF2,CXCL10,CXCL8,CYGB,DUSP1,F3,FN1,HPGD,IL10,IL1A,IL24,ITGAM,ITGB8,JUN,MMP1,MMP13,MMP3,MMP9,MVD,MYLPF,NCAM1,NFKBIA,PKIB,PLAUR,PTBP2,PTGES,PTGS2,SCD,SRSF2,TNC,WNT5A	231 (15)
STAT1	transcription regulator	Activated	4.340	5.29E-11	B2M,C3,CASP1,CD274,CD40,CIITA,CMPK2,CSF2,CXCL10,CXCL8,CYP1A2,FCGR1A,GBP1,GBP6,HIF1A,IDO1,Ifi47,IFI6,IFIT1,IFIT2,IFIT3,IFITM1,IL10,ISG15,JUN,MMP9,NEURL3,OAS2,PSMB9,PTGS2,RNF213,TLR3,TRIM22,USP18	229 (17)
IRF3	transcription regulator	Activated	3.968	2.19E-13	B2M,BIRC3,CMPK2,CXCL10,CXCL8,DHX58,FCGR1A,FST,GBP1,HLA-F,IFI44,Ifi47,IFI6,IFIT1,IFIT2,IFIT3,IFNK,IL10,IRGM,ISG15,ISG20,MMP3,MMP9,OAS2,OAS3,PLAC8,SAMD9L,USP18	134 (15)
NFATC2	transcription regulator	Activated	3.920	4.57E-05	CD40,CMPK2,CRYAB,CSF2,CXCL10,IFIT2,IFIT3,IL10,IL18,INHBA,IRGM,ISG15,ISG20,PTGS2,RGS2,TLR3,USP25	231 (17)
NFKB1	transcription regulator	Activated	3.720	2.15E-08	ANKRD1,APP,B2M,BIRC3,CCL20,CD40,CIITA,CSF1,CSF2,CXCL10,CXCL8,DUSP1,GBP1,HAS2,IL10,IL18,ISG15,LTB,LTC4S,Madcam1,MMP13,MMP3,MMP9,NFKBIA,PTGS2,SELP,TERT,TNFRSF4	209 (15)
SMARCA4	transcription regulator	Activated	3.638	2.21E-09	ACSL5,ANO1,AREG,ARHGAP30,ARHGDIB,BGLAP,C4orf26,CASP1,CD44,CIITA,CLIC2,CSF1,CXCR4,CYB5R2,CYP3A4,DHRS9,ELOVL6,ENO3,EPHA4,F3,FN1,GBP1,HLA-F,HNMT,HPGD,IFIT1,IFITM1,INHBA,ITGA5,JUN,MAFF,MAP1B,MEF2C,MMP1,MT-ND2,MYH3,MYLPF,NRIP3,PHLDB1,PKIA,PLAUR,PLEKHO1,PPAP2B,PSMB9,RGS2,SEMA7A,SLC40A1,SPRY2,TACSTD2,TBX2,TNNT2,TSPAN8,USP24	203 (12)
RELA	transcription regulator	Activated	3.412	1.65E-12	ANKRD1,APP,ARHGDIB,ASCL2,B2M,BACE1,BIRC3,C3,CCL20,CD40,CD44,CIITA,CSF2,CXCL10,CXCL8,CXCR4,CYP3A4,DUSP1,ERAP2,F3,GBP1,GCH1,HAS2,HIF1A,IL10,IL1A,ISG15,JUN,LTB,LTC4S,Madcam1,MMP1,MMP9,NFKBIA,OAS2,PSMB9,PTGES,PTGS2,SELP,TFPI2,TGM2,TNFRSF4,TPO	221 (14)
FOS	transcription regulator	Activated	3.324	6.85E-04	APLN,C3AR1,CLDN2,CXCL8,ESM1,FN1,GATA4,HAS2,HMOX1,HPGD,IL10,IL1RL1,LARGE,MGAT4A,MMP1,MMP13,MMP9,PDE6B,PLAUR,PTGS2,SLPI	54 (13)
IRF1	transcription regulator	Activated	3.275	8.44E-13	B2M,CASP1,CD274,CD40,CIITA,CXCL10,CXCL8,IDO1,IFI44L,IFIT1,IFIT2,IFIT3,IFITM1,IL10,IL18,ISG15,LTB,MMP9,OAS2,PIGR,PLA2G16,PSMB9,PTGS2,RARRES3,SELL,SLPI,TERT,TLR3,TRIM22	187 (15)
STAT3	transcription regulator	Activated	3.233	6.84E-11	AREG,CASP1,CCL20,CD274,CD40,CIITA,CSF2,CXCL10,CXCL8,F3,FCGR1A,FN1,FST,HAS2,HERC5,HIF1A,IFI44,IFI6,IFIT1,IFIT3,IFITM1,IL10,IL13RA2,ISG15,ISG20,ITGAM,ITGB2,KAT2B,LTF,MMP13,MMP3,MMP9,MX2,NDRG1,NR0B1,OAS2,OAS3,PHLDA1,PLAUR,PSMB9,PTGS2,TERT,TFPI2,THBD,TLR3,TNFSF11,TRIM22,WNT5A	215 (18)
STAT3	transcription regulator	Activated	3.124	2.60E-05	BCL2L1,CCDC88A,CXCL8,FN1,HAS2,HAVCR1,HMOX1,IL10,IL13RA2,IL17F,ISG20,ITGAM,MMP13,MMP9,MYH7,OAS2,PLAUR,PTGS2,S1PR1,TFPI2,THBD	56 (15)
EP300	transcription regulator	Activated	2.816	2.61E-04	AHI1,B2M,CXCL8,CXCR4,DUSP1,EPSTI1,EVL,FN1,HMGCR,HMGCS2,HSD11B1,HVCN1,IL17RE,ITGA9,ITGB2,JUN,LAMC2,MEF2C,MMP1,MSH5,NDRG1,OAS3,PDK4,PTGS2,SPSB1,TERT,TNC,TPO,TRPM1,USP18,WFS1,WNT5B	240 (19)
JUN	transcription regulator	Activated	2.794	5.10E-04	APOC3,C3AR1,CLDN2,CXCL8,CYGB,FN1,HMOX1,HPGD,IL10,IL1RL1,ITGAM,MCF2L,MMP1,MMP13,MMP9,PLAUR,PTGS2	57 (16)
JUNB	transcription regulator	Activated	2.774	2.55E-05	APOC3,FN1,HMOX1,HPGD,IL10,IL1RL1,MMP1,MMP13,MMP9,PLAUR	54 (12)
ETS2	transcription regulator	Activated	2.737	5.21E-03	HPGD,JUN,MMP1,MMP13,MMP3,MMP9,PLA2G16,TERT	201 (17)
IRF5	transcription regulator	Activated	2.732	1.37E-05	CMPK2,CXCL10,CXCR4,DHX58,IFI44,IFIT1,IFIT2,IFIT3,ISG15,ISG20,OAS2	127 (16)
REL	transcription regulator	Activated	2.704	4.57E-03	ACSS2,APP,B2M,CD40,CIITA,CSF2,CXCL10,CXCL8,F3,FN1,IL18,JUN,MMP9,NFKBIA,PLA2G16,TNFRSF4,ZHX3	194 (20)
CTNNB1	transcription regulator	Activated	2.619	6.19E-06	AOC3,ASCL2,BHLHE40,CD44,CLDN2,CLDN5,CTNNA2,CXCL8,CYP1A2,DIXDC1,ENO2,ENO3,FGFBP1,FN1,GPX2,HHEX,IDO1,IFITM1,IL10,ITGA1,ITGB2,JUN,KRT5,LAMC2,LIMD2,MMP1,MMP3,MMP9,MUC6,MYH3,NCAM1,NR0B1,NRG1,PLAUR,PTGS2,QPCT,S100A8,SCD,TBX5,TCF7,TDGF1,TERT,TGM2,TNC,TNFSF11,TSPAN8	201 (16)
EP300	transcription regulator	Activated	2.607	1.61E-02	BCL2L1,CD160,CXCL8,EPSTI1,FN1,HMOX1,IL17F,IL17RE,INS,MCF2L,MMP1,NTRK3,PTGS2,RNF157
HIF1A	transcription regulator	Activated	2.583	8.42E-04	APLN,BCL2L1,CXCL8,FN1,HMOX1,IL10,IL17F,LGALS1,MAFF,MMP1,MMP9,NOX4,PLAUR,PRKCA,PTGS2,RAPGEF6	67 (19)
FOS	transcription regulator	Activated	2.446	9.71E-04	BDNF,BGLAP,CD44,CLDN2,CXCL8,ELOVL6,ESM1,F3,FLRT2,FN1,GAS2,GATA4,HAS2,HPGD,IL10,IL1A,JUN,LTBP2,MMP1,MMP13,MMP3,MMP9,NSDHL,PDE6B,PGAM2,PHLDA1,PKIB,PLAUR,PTGS2,S100A8,S100A9,SCD,SEMA3A,SIRPA,SLPI,WNT5A,XDH	213 (20)
STAT2	transcription regulator	Activated	2.392	1.79E-08	CIITA,CXCL10,CXCL8,GBP1,IFI6,IFIT1,IFIT2,IFIT3,IFITM1,IL10,ISG15,OAS2,USP18	170 (15)
USF1	transcription regulator	Activated	2.379	4.53E-02	B2M,CIITA,DUSP1,PIGR,PTGS2,TBX2,TERT
HNF4A	transcription regulator	Activated	2.344	1.00E00	ABHD6,ADCY7,ALDH3A1,ALDH8A1,APOC3,BAAT,BCL2L1,C1S,CCL14,CDHR2,CLDN2,GABRE,ITIH3,OPA1,PNLIPRP1,RBP2,RPS6KA5,SLC22A3,SLPI,SYTL4,TPCN1,USH1C,WDFY2,ZC2HC1C
RELA	transcription regulator	Activated	2.309	5.93E-04	BCL2L1,CXCL8,HAS2,HMOX1,IL10,LTB,LTC4S,MMP1,MMP9,OAS2,PTGS2,REG3G,SELP,TFPI2,TNFRSF4	63 (14)
JUNB	transcription regulator	Activated	2.249	2.86E-07	ACLY,APOC3,C3,CD274,CSF2,DUSP1,FN1,HPGD,IL10,INHBA,MMP1,MMP13,MMP3,MMP9,MVD,PLAUR,PTBP2,SCD	203 (16)
ELK1	transcription regulator	Activated	2.236	1.18E-02	BRF1,JAM2,JUN,MMP13,MMP9,PTGS2
SP1	transcription regulator	Activated	2.230	5.73E-05	AGER,APOC3,CXCL8,FN1,HAS2,HMOX1,IL10,ITGAM,LAMA1,LTB,MMP1,MMP9,MYH7,PDE6B,PLAUR,PRKCA,PTGS2,SELL,TFPI2,THBD,THRB,TIMP2,TNFRSF4	59 (14)
PPRC1	transcription regulator	Activated	2.219	2.11E-04	CCL20,CXCL8,DDIT4,ESM1,IL13RA2,IL1A,PHLDA1,PTGS2
EBF1	transcription regulator	Activated	2.219	8.86E-02	CXCL10,INPPL1,INSR,PIK3R1,RASGRF2,SCD,TLR3,TNFSF11,UCP3
CEBPD	transcription regulator	Activated	2.207	5.87E-03	APOC3,CXCL8,IL10,ITGAM,MMP13,PTGS2	36 (5)
ELF3	transcription regulator	Activated	2.205	6.22E-04	CCL20,CSF2,FN1,MMP13,MMP3,PTGS2	173 (18)
EGR1	transcription regulator	Activated	2.200	1.38E-02	CSHL1,CXCL8,FN1,HMOX1,HPGD,ITGAM,MMP9,PTGS2
CREBBP	transcription regulator	Activated	2.190	2.46E-02	CD160,CXCL8,EPSTI1,HAS2,IL10,IL17F,IL17RE,MCF2L,MMP9,NTRK3,PTGS2,RNF157,SELP
NKX2-5	transcription regulator	Activated	2.189	1.56E-02	ANKRD1,GATA4,MEF2C,MYOCD,TBX5
MTPN	transcription regulator	Activated	2.178	1.78E-02	BNIP3,Casp12,CP,FN1,JUN,LTB,MMP3,S100A8
STAT4	transcription regulator	Activated	2.176	1.92E-03	ALDOC,C3,CXCL10,ENO2,FYB,GRTP1,IFIT2,IL10,ISG15,ISG20,LPIN1,LRP1,MAPK8IP3,NDRG1,PLAC8,RAMP2,RNF128,SETD5	207 (17)
CREBBP	transcription regulator	Activated	2.172	2.05E-05	AHI1,B2M,CCL26,CD44,CSF1,CXCL10,CXCL8,CXCR4,EPSTI1,EVL,HAS2,HMGCS1,HMGCS2,HSD11B1,HVCN1,IL10,IL17RE,ISG15,ITGA9,JUN,MEF2C,MMP9,NDRG1,OAS3,PSMB9,PTGS2,RGS2,SELP,SPSB1,TNC,TRPM1,USP18,WFS1,WNT5B	220 (23)
SMAD3	transcription regulator	Activated	2.168	1.45E-03	APOC3,COL6A3,DEPTOR,FN1,HAS2,HMOX1,MMP1,MMP13,MMP9,S1PR1,SLC51B	74 (13)
ETV4	transcription regulator	Activated	2.156	1.34E-04	CXCL8,FN1,HPGD,KRT5,MMP9,PLEC,PTGS2	123 (7)
ETV4	transcription regulator	Activated	2.156	1.67E-04	CXCL8,FN1,HPGD,MMP9,PTGS2	31 (5)
SMARCB1	transcription regulator	Activated	2.153	1.45E-02	BGLAP,BNIP3,CD44,COL5A2,CSF1,CXCR4,DAPK1,FCGR1A,GSN,IFITM1,MMP1,MYOM1,OAS3
ETS1	transcription regulator	Activated	2.144	8.56E-04	FN1,GABRE,HMOX1,HPGD,IL10,LTB,MMP1,MMP13,MMP9,NCF1,SELL	40 (7)
NFKB1	transcription regulator	Activated	2.062	4.13E-04	BCL2L1,CXCL8,HAS2,HMOX1,IL10,LTB,LTC4S,MMP13,MMP9,PTGS2,SELP,TNFRSF4	65 (15)
FOXO1	transcription regulator	Activated	2.062	8.92E-02	APOC3,ATP6V0D2,CXCL8,HMOX1,INS,MMP1,MMP9,SELL,SESN3,TNFRSF9
CTNNB1	transcription regulator	Activated	2.060	3.32E-01	BCL2L1,BMP1,CLDN2,COL4A2,CXCL8,FN1,IL10,MMP1,MMP9,PLAUR,PTGS2,RAB3A
MYOD1	transcription regulator	Activated	2.039	4.13E-03	ACSL5,ALDOA,ANKRD2,CDO1,CHRNG,CRYAB,DUSP1,ENO3,MEF2C,MYH3,MYLPF,PLEKHO1,TNNC1,TNNT1,TNNT2,UCP3	138 (6)
FOXO1	transcription regulator	Activated	2.029	2.96E-04	ACLY,ACSL5,APOC3,ATP6V0D2,BIRC3,CD40,CLDN5,CXCL10,CXCL8,DAPK1,DDIT4,ELOVL6,FOXP4,HMGCR,IL18,INSR,JUN,MB,MMP1,MMP3,MMP9,MVD,PDK4,SCD,SELL,SQLE,TNNC1,TNNT1	204 (19)
CEBPB	transcription regulator	Activated	2.018	5.82E-02	APLN,APOC3,CXCL8,HAS2,IL10,INS,MMP1,MMP13,PLAUR,PTGS2,SBSN
ETS2	transcription regulator	Activated	2.015	1.88E-04	BCL2L1,HMOX1,HPGD,MMP1,MMP13,MMP9,TFEC	38 (7)
E2F1	transcription regulator	Activated	2.000	1.00E00	CSHL1,FHDC1,MMP1,PPP1R3A,SLC32A1
SP1	transcription regulator		1.994	4.72E-06	AGER,APOC3,ATP2A3,BACE1,BDNF,BGLAP,CCL20,CD40,CD55,CIITA,CRYAB,CXCL10,CXCL8,F3,FN1,HAS2,HIF1A,HMGCR,IL10,IL1A,INSR,ITGAM,JAM2,JUN,LTB,MMP1,MMP9,NDRG1,NFKBIA,PDE6B,PDGFRA,PLAUR,PTGS2,SELL,SLC2A12,TERT,TFPI2,THBD,THRB,TNC,TNFRSF4,TNFSF11,TNNC1	202 (19)
MYB	transcription regulator		1.981	5.51E-02	BIRC3,CXCR4,FN1,JUN,MMP1,MMP3,PTGS2
NFATC1	transcription regulator		1.961	3.85E-02	B3GAT1,CD40,PTGS2,SELL,SIGLEC15,TNFSF11
PPRC1	transcription regulator		1.961	6.52E-03	CXCL8,ESM1,IL13RA2,PTGS2
FOSL1	transcription regulator		1.959	1.10E-05	CD44,CXCL8,HPGD,IL10,JUN,MMP1,MMP13,MMP3,MMP9,PLAUR,THBD	178 (16)
SMAD2	transcription regulator		1.954	5.62E-02	BGLAP,DAPK1,HAS2,HHEX,MMP13,MMP9
SMAD2	transcription regulator		1.954	7.52E-03	HAS2,HMOX1,MMP13,MMP9,S1PR1	76 (15)
SIRT1	transcription regulator		1.930	5.72E-03	BDNF,BIRC3,BNIP3,FN1,GATA4,IL10,MMP1,MMP3,MMP9,NR1H4,PDK4,TERT,THBD,TNFSF11	204 (14)
PAX7	transcription regulator		1.912	2.30E-02	CAMK1D,CXCR4,GCH1,MEST,OLFM1,PKIA,RNF128
FOXL2	transcription regulator		1.908	6.63E-04	CCL20,CYP26B1,FST,GDF9,INHBA,MAFF,PTGS2,RGS2
HMGB1	transcription regulator		1.905	1.07E-07	AGER,CCL20,CD40,CXCL8,IFIT1,IL10,IL1A,INSR,MMP1,MMP3,MMP9,PTGES,PTGS2,TNFSF11	195 (18)
FOSL1	transcription regulator		1.902	6.40E-06	CXCL8,HPGD,IL10,MMP1,MMP13,MMP9,PLAUR,THBD	49 (11)
CEBPA	transcription regulator		1.891	5.10E-04	ADCY7,APLN,APOC3,C3AR1,CXCL8,HAS2,HMOX1,HPGD,IL10,ITGAM,LGALS1,MMP13,OAS2,PTGS2,SBSN,THBD,THRB	61 (16)
KMT2D	transcription regulator		1.859	6.93E-03	BTG3,CD55,Eda,ENO3,FABP3,GABRG3,HOXC6,Nmnat3,PPP1R26,PPP2R2B,TNNC1,TNNT2,TRPV2,ZNF641	99 (7)
TWIST1	transcription regulator		1.798	9.00E-03	BGLAP,CD40,CD44,CXCL8,DKK3,FN1,GSN,MMP1,NCAM1,PDGFRA,PRRX2,PTPRU,TNFRSF21	144 (7)
IFI16	transcription regulator		1.793	3.17E-02	AREG,CCL20,CXCL10,CXCL8,GATA4,NFKBIA,UCP3
TBX5	transcription regulator		1.770	2.27E-04	ANKRD1,CCL20,CXCL8,GATA4,ITGB1BP2,MEF2C,MYLPF,TCF7,TNNC1,TNNT2
HMGB1	transcription regulator		1.767	8.40E-04	AGER,CXCL8,IL10,MMP1,MMP9,PTGS2	57 (15)
ETS1	transcription regulator		1.756	4.28E-05	ARHGDIB,ATP2A3,AXIN1,CASP1,CD44,CSF2,FN1,HPGD,IL10,IL24,INSIG1,ITGB2,LTB,MMP1,MMP13,MMP3,MMP9,NCF1,SELL,SRGN,SYVN1	190 (17)
SMAD4	transcription regulator		1.680	3.19E-02	APOC3,HAS2,HMOX1,HRH2,IL10,MMP1,MMP13,PTGS2
SMAD7	transcription regulator		1.659	9.49E-03	AREG,CXCL10,FN1,FST,LTBP2,MMP1,MMP9,MYLPF,NFKBIA,SCD,TERT	164 (16)
SRF	transcription regulator		1.623	1.04E-05	ANKRD1,BRD3,CXCR4,FST,GATA4,GCH1,GSN,ITGA1,ITGA9,JUN,LMCD1,LRP1,LTF,MMP9,MYLPF,MYO1B,MYOCD,MYOM1,OSCP1,PTGS2,S100A8,S100A9,SELP,SEMA3A,SLPI,TCF7,TNC,TNNC1,TNNT1,TNNT2	111 (8)
NCOA2	transcription regulator		1.554	2.53E-04	CXCL10,FST,IFIT2,IL1A,ISG15,MMP13,NFKBIA,PTGS2,UCP3	257 (17)
CEBPE	transcription regulator		1.513	1.71E-05	BCL2L1,IL10,ITGAM,MMP9,NCF1,PTGS2,SELL	43 (7)
CEBPA	transcription regulator		1.487	4.15E-06	ACLY,APOC3,C3,CCL20,CSF1,CXCL8,CXCR4,CYP3A4,DHCR7,FCGR1A,GATA6,GBP1,GCH1,HAS2,HMGCR,HPGD,HSD11B1,IFI6,IL10,INSR,ISG15,ITGAM,JUN,KCNMB1,LTF,MMP13,NR1H4,OAS2,PTGS2,RGS2,S100A8,S100A9,SCD,THBD,THRB	230 (24)
IRF6	transcription regulator		1.477	2.84E-02	CXCL8,IL10,IL18,PTGES,PTGS2
POU5F1	transcription regulator		1.462	1.88E-02	AXIN1,CST6,CXCL10,DUSP1,FARP1,GATA4,INHBA,MEF2C,NODAL,NR0B1,PDGFRA,SIRPA,TDGF1,USP18,WNT5A
NFKB2	transcription regulator		1.451	8.74E-03	BCL2L1,CXCL8,MMP9,PTGS2	62 (15)
MSC	transcription regulator		1.414	2.23E-03	DDX60,EPSTI1,IFI44,IFI44L,IFIT1,ITGA9,SELL,SLC51B
SNAI2	transcription regulator		1.387	1.77E-02	CXCR4,FN1,HPGD,MEF2C,MMP9
HMGA1	transcription regulator		1.336	2.28E-03	B2M,CD44,CRYAB,DHCR7,GSN,HMGCR,IDI1,INSIG1,INSR,KCNJ11,MMP9,MVD,PTGS2,PTPRU	202 (18)
NFATC3	transcription regulator		1.315	1.21E-02	B3GAT1,DDIT4,IL10,JUN,MMP3,PTGS2,TNFSF11
HNF1A	transcription regulator		1.309	2.19E-02	ANGPTL3,APOC3,BCL2L1,C14orf105,C1S,CCL28,CD302,CDHR2,CLDN2,CSHL1,HAVCR1,INS,SLPI,WDFY2
FOXO3	transcription regulator		1.211	1.32E-02	ALDH3A1,ATP6V0D2,CXCL8,IL10,MMP13,MMP9,MYOCD,SATB1
IRF8	transcription regulator		1.202	1.27E-04	B2M,CD40,CIITA,GBP1,IDO1,IFI44L,IFI6,IFIT2,IFNK,IL18,ISG15,ITGAM,MMP9,TLR3	157 (16)
CARM1	transcription regulator		1.192	8.66E-03	ABCB11,C3,MMP13,MMP3,PTGES
EZH2	transcription regulator		1.192	2.25E-03	ADRB2,BIRC3,C3,CEMIP,CSF2,CXCL10,CXCL8,CYB5R2,GATA4,IL10,IL24,ITGA1,LTB,MMP9,NFKBIA,PER2,PPP2R2B,PTGES,PTGS2,RARRES3	206 (19)
ETV1	transcription regulator		1.188	7.78E-03	ADRB2,MMP1,MMP13,TERT	98 (5)
GATA3	transcription regulator		1.168	1.27E-02	BCL2L1,CD3E,ELOVL4,IL10,IL1RL1,LTB,SLPI
HOXB9	transcription regulator		1.154	2.42E-04	AREG,CXCL8,NCAM1,NRG1,NRG2
MAF	transcription regulator		1.128	9.77E-04	CRYBA2,CRYBA4,IL10,IL17F,INS
IRF9	transcription regulator		1.123	1.10E-07	CIITA,CXCL10,CXCL8,GBP1,IFIT2,IFIT3,IFITM1,IL1A,ISG15,OAS2	122 (9)
VHL	transcription regulator		1.118	3.84E-04	AIF1,BHLHE40,BNIP3,CXCR4,ENO2,F3,FN1,GAL3ST1,GNG4,HIF1A,ITGA5,JADE1,SLC40A1,TFRC	218 (16)
CALR	transcription regulator		1.114	4.93E-02	FN1,INSR,MEF2C,PTGS2
WT1	transcription regulator		1.091	4.99E-02	BCL2L1,CREBZF,GRB10,IL10,ITGAM,MMP9
ATF2	transcription regulator		1.082	1.53E-04	APOC3,CXCL8,FN1,IL10,MMP1,MMP13,MYH7,PTGS2	57 (14)
HIF1A	transcription regulator		1.049	4.87E-07	ALDOA,ALDOC,BACE1,BHLHE40,BNIP3,CD274,CD44,CEMIP,CORO1A,CXCL8,CXCR4,ENO2,FN1,GATA6,HIF1A,IL10,IL1A,ITGA1,ITGA5,ITGB2,JUN,MAFF,MB,MEF2C,MMP1,MMP9,NDRG1,NODAL,PLAC8,PLAUR,PTGS2,RAPGEF6,SLC40A1,TBX5,TERT,TFRC	198 (19)
MYOCD	transcription regulator		1.037	6.47E-03	GATA4,ITGB1BP2,KCNMB1,LPP,MEF2C,MYLPF,TNNC1,TNNT2	63 (4)
FOXC2	transcription regulator		1.016	1.03E-03	ADRB2,CXCR4,FN1,INSR,MMP9,PTGS2,WNT5A	98 (7)
NUPR1	transcription regulator		1.013	2.53E-02	ADRB2,ALDOC,AREG,ASB9,ATAD5,BNIP3,CDC23,CERK,CXCL8,CXCR4,E2F8,ENO2,GCH1,HIST1H3J,IFIT2,LPHN3,MX2,MYO18A,NDRG1,OSBPL6,PHLDA1,PIK3R1,POLE2,PRR12,RNF19B,RUSC2,SLC25A12,SLC2A12,USP31
SNAI1	transcription regulator		1.000	5.52E-03	CXCL8,FN1,HPGD,MMP9,THBD	62 (13)
CREB1	transcription regulator		0.978	8.70E-06	AKAP1,BDNF,BHLHE40,BNIP3,CAMK1D,CDK14,CIITA,COCH,CTNNA2,CXCL8,CXCR4,DUSP1,EBP,ECEL1,FN1,GAD2,HAS2,HMGCR,HMGCS1,HPGD,HSD11B1,IDI1,INHBA,JUN,MEST,MMP1,MMP13,MVD,MYO1B,PDGFRA,PER2,PLXNA2,PTGS2,RELT,RERG,RGS2,SCD,SEMA7A,TFRC,TMEFF2,TNFSF11,TPO,YPEL4,ZFPM2	232 (25)
NFKB2	transcription regulator		0.958	2.04E-03	BIRC3,CCL20,CXCL8,CXCR4,Madcam1,MMP9,PTGS2	111 (11)
KAT2B	transcription regulator		0.958	4.93E-02	B2M,ISG15,KAT2B,PTGS2
GLI1	transcription regulator		0.958	1.47E-02	BNC1,CCL26,CMPK2,CSF1,GATA4,GATA6,INSIG1,MEF2C,MEST,MMP9,NAV3,PDGFRA,S100A9,TNC
MEF2A	transcription regulator		0.943	1.25E-03	BDNF,ENO3,JUN,MYOCD,THBD,TNNC1
ATF2	transcription regulator		0.934	1.58E-04	APOC3,CCL26,CXCL8,DUSP1,FN1,IL10,ITGB8,JUN,MMP1,MMP13,PDGFRA,PTGS2	195 (16)
KLF5	transcription regulator		0.929	4.21E-04	CXCR4,DUSP1,HIF1A,KRT5,MMP9,PTGES,S100A9,UCP3,WFS1	179 (16)
EPAS1	transcription regulator		0.895	5.80E-05	ALDOC,AREG,BHLHE40,BIRC3,BNIP3,CEMIP,CORO1A,CXCR4,ENO2,FN1,GAL3ST1,HIF1A,HMGCS1,MAFF,MB,NDRG1,PKIB,TERT,TNFSF15,WISP2
CEBPB	transcription regulator		0.850	1.18E-04	APOC3,BDNF,BGLAP,C3,CDO1,COL5A2,CP,CXCL8,CYP3A4,DAPK1,DHCR7,GLIPR2,HAS2,HSD11B1,IL10,IL24,INSR,JUN,MMP1,MMP13,MMP3,MSH5,PDGFRA,PDK4,PLAUR,PTGES,PTGS2,SCD,TNFSF11,XDH	196 (19)
TP53	transcription regulator		0.846	1.47E-04	ACLY,ADRB2,APC,APP,AREG,BHLHE40,BIRC3,BNIP3,CASP1,CD44,COL5A2,CP,CRYAB,CSF1,CSF2,CXCL8,DAPK1,DDIT4,DHCR7,DHRS9,DKK3,DRAM1,DUSP1,E2F8,F3,FABP3,FDFT1,FGFBP1,FLRT2,FN1,GBP1,GSN,HAS2,HERC5,HIF1A,HMGCR,HMGCS1,IL10,IL1A,INHBA,ISG15,JUN,KAT2B,LPIN1,LPP,MB,MMP1,MMP13,MMP3,MMP9,MVD,NCF1,NDRG1,NDUFA4L2,NFKBIA,OSGIN1,PDE6B,PDGFRA,PHLDA1,PIK3R1,PLA2G16,PLAUR,POLE2,PRRX2,PTGS2,PTPRU,RARRES3,RNASE4,SELP,SLC2A1…	211 (16)
ATF3	transcription regulator		0.845	3.55E-02	BIRC3,GSN,ITGA1,JUN,MMP1,MMP13
IRF1	transcription regulator		0.831	3.47E-04	CXCL8,FGL2,IL10,LTB,MMP9,OAS2,PTGS2,SELL,SLPI,SOCS7	65 (13)
MSC	transcription regulator		0.816	6.09E-04	DDX60,EPSTI1,IL17RB,MAP7D2,SELL,SLC51B
WT1	transcription regulator		0.806	2.83E-04	APC,AREG,CSF1,CXCL10,ENO2,FDFT1,GRB10,IDI1,IL10,INSR,ITGAM,LRP1,MMP9,RALGPS2,SQLE,TERT	180 (11)
KLF4	transcription regulator		0.799	8.77E-04	AXIN1,CST6,CXCL8,DUSP1,FARP1,FN1,IL10,INHBA,ITGAM,MEF2C,MYOCD,PDGFRA,PLAUR,SLPI,TDGF1,TNC,TNFSF11,USP18,WNT5A	229 (21)
NFE2L2	transcription regulator		0.771	4.26E-04	ALDH3A1,ATP6V0D2,BCL2L1,COL4A2,CXCL8,FN1,HMOX1,IL10,MAFF,MAPK10,MMP9,NCF1,PIP5K1C,PKIA,PTGS2,SERINC3,Uox	64 (16)
EHF	transcription regulator		0.762	3.41E-02	HMOX1,MMP1,PLAUR,THBD
STAT6	transcription regulator		0.668	8.99E-04	BCL2L1,CLDN2,GPM6B,IL10,IL13RA2,IL17F,ISG20,LTB,MMP9,PTGS2,SELP,TFEC	62 (16)
MEF2C	transcription regulator		0.662	3.16E-03	ABRA,BDNF,BGLAP,ITGB1BP2,JUN,MEF2C,MMP13,MYOM1,TNNC1,TNNT2	99 (7)
NOTCH1	transcription regulator		0.658	1.39E-02	ANKRD1,BGLAP,BIRC3,CXCL8,ENO2,EPHA4,ESM1,IL10,ITGAM,MMP1,NRG1,PTGS2,TNFSF11,WNT5A
HDAC6	transcription regulator		0.651	1.56E-02	HIF1A,IL10,JUN,LTBP2,SRSF2
CEBPD	transcription regulator		0.650	1.01E-03	APOC3,C3,CCL20,CXCL8,IL10,ITGAM,MMP13,MMP3,PDGFRA,PTGS2,TNFSF11	200 (16)
RELB	transcription regulator		0.628	3.70E-05	B2M,BIRC3,CCL20,CD40,CIITA,CSF2,CXCL8,LTB,Madcam1,NFKBIA,PTGS2	143 (12)
NLRC5	transcription regulator		0.618	5.35E-05	B2M,CD40,HLA-F,IL10,PSMB9	200 (16)
EHF	transcription regulator		0.563	5.82E-03	CCL20,MMP1,MMP3,PLAUR,S100A8,S100A9,THBD,TNC
NFE2L2	transcription regulator		0.519	2.40E-03	ABCB11,ACSL5,ALDOA,ATP6V0D2,BDNF,BGLAP,BNIP3,CBR1,CXCL10,CXCL8,CYP4A22,DHCR7,FN1,GAS2,GPX2,IL10,IL1A,MAFF,MEF2C,MMP9,NCF1,NGEF,OSGIN1,PKIA,PTGS2,RAMP2,Uox	232 (21)
SIRT1	transcription regulator		0.496	2.59E-03	APLN,BCL2L1,FN1,GATA4,HMOX1,IL10,MMP1,MMP9,THBD	71 (16)
JUND	transcription regulator		0.485	3.74E-06	APOC3,HMOX1,HPGD,IL10,MMP1,MMP13,MMP9,NOX4,PLAUR	65 (17)
SMAD4	transcription regulator		0.478	3.83E-03	APOC3,AREG,BGLAP,COCH,CSF1,DAPK1,FST,HAS2,HHEX,IL10,JAM2,MMP1,MMP13,NFKBIA,PTGS2,SCD,TNC	181 (17)
RUNX2	transcription regulator		0.464	5.06E-03	BGLAP,CIITA,CXCL8,FLRT2,FN1,HIF1A,MMP13,NEXN,TCF7,TNFSF11	156 (11)
SNAI1	transcription regulator		0.447	4.17E-02	CD55,CXCL8,FN1,HPGD,MMP9,THBD
NFKBIA	transcription regulator		0.395	1.49E-06	ANKRD1,BIRC3,BNIP3,C3,CCL20,CD40,COL5A2,CP,CRYAB,CSF1,CSF2,CXCL10,CXCL8,CXCR4,ERAP2,ESM1,F3,FN1,GCH1,HIF1A,IFI6,IL10,IL1A,ISG15,JUN,MMP1,MMP13,MMP3,MMP9,NFKBIA,PIK3R1,PTGS2,RNF19A,S100A8,S100A9,TFRC,TNC,UBE3A	192 (17)
HTT	transcription regulator		0.375	8.54E-04	ALDOA,ALDOC,APP,B2M,BASP1,BDNF,BHLHE40,BTG3,CASP1,CBLN1,CBR1,COCH,CRYAB,DHCR7,DKK3,ELAVL4,ENO2,ENO3,EPB41L3,EVL,FDFT1,FN1,GSN,HIF1A,HMGCR,HMGCS1,JUN,LTBP2,LTF,MMP3,MPRIP,NGEF,NODAL,PABPC4,PER2,PLAUR,PSMB9,SIRPA,SLC40A1,SRSF2,SYVN1,TFRC,TGM2,THRB,UBE3A	266 (22)
ID3	transcription regulator		0.351	2.26E-02	CXCL8,CXCR4,ELOVL6,MMP9,SEMA7A
CYLD	transcription regulator		0.339	4.41E-02	CD40,CXCL8,IL10,JUN
SIM1	transcription regulator		0.333	8.82E-03	AGER,COL12A1,CPXM2,ITIH3,KCNJ15,MYH7,SEMA5B,THRB,TNFRSF9
ARNT2	transcription regulator		0.333	7.55E-03	AGER,COL12A1,CPXM2,ITIH3,KCNJ15,MYH7,SEMA5B,THRB,TNFRSF9
EGR1	transcription regulator		0.274	4.71E-03	CD44,CSF1,CXCL8,F3,FN1,HMGCR,HPGD,ITGAM,JUN,MMP9,NDRG1,PTGES,PTGS2,SQLE,TNFSF11	256 (19)
HOXA10	transcription regulator		0.258	5.02E-03	CLDN5,COL15A1,DHRS9,FN1,FST,HMGCR,LTF,MAP1B,NCAM1,PIGR,PIK3R1,RNASE4,SCD,THBD,XDH
FOXO4	transcription regulator		0.244	1.19E-04	BNIP3,ELOVL6,FDFT1,HIF1A,HMGCR,HMGCS1,IDI1,MMP9,SCD
HIC1	transcription regulator		0.244	5.82E-03	ADRB2,ANO2,CDO1,FST,INHBA,PLEC,SRGN,TMEM47
FOXO3	transcription regulator		0.241	2.34E-02	ATP6V0D2,BNIP3,CXCL10,CXCL8,DDIT4,HMGCR,HMGCS2,IL10,MMP13,MMP9,MYOCD,NFKBIA,SLC40A1
KLF4	transcription regulator		0.211	1.41E-02	CXCL8,FN1,IL10,ITGAM,LAMA1,MYH7,MYOCD,PLAUR,SLPI
ELK1	transcription regulator		0.156	1.59E-03	BRF1,MMP13,MMP9,PRKCA,PTGS2	57 (13)
SREBF1	transcription regulator		0.152	1.84E-02	APOC3,BCL2L1,FN1,HMOX1,IL10,INS,PTGIR,PTGS2
FOXA2	transcription regulator		0.109	4.05E-06	APOC3,C3,CCL24,CD55,CXCR4,GATA4,GSTM3,HMGCS2,HPGD,IL13RA2,KCNJ11,LTC4S,MAP1B,MUC6,MYOCD,NR1H4,PNLIPRP1,SCD,TCF7,UCP3,WNT5A	132 (7)
FOXP3	transcription regulator		0.105	8.20E-04	FGL2,IL10,IL1RL1,MMP9,NTRK3,SATB1,SELL	66 (12)
NOTCH1	transcription regulator		0.081	4.37E-02	BCL2L1,CXCL8,ESM1,IL10,ITGAM,MMP1,PTGS2
SMAD3	transcription regulator		0.001	3.09E-04	ANKRD1,APOC3,AREG,BGLAP,CIITA,CXCL10,DAPK1,FN1,FST,HAS2,JAM2,JUN,MMP1,MMP13,MMP9,NODAL,SLC51B,TDGF1,TERT,TNC	221 (19)
HOXB13	transcription regulator		0.000	1.68E-02	CEP170,EPHA4,NFKBIA,SEMA3A
SP3	transcription regulator		0.000	8.29E-03	BGLAP,CCL20,CD40,DUSP1,F3,HAS2,IL10,IL1A,JAM2,JUN,PLAUR,PTGS2,TERT,TNC,TNFRSF4,TNNC1	186 (16)
CDX2	transcription regulator		0.000	5.82E-03	ABCB10,APC,B3GALT5,CLDN2,DHRS9,JUN,LAMC2,NR1H4
CBL	transcription regulator		0.000	3.26E-03	BGLAP,EPHA4,FN1,INSR,PDGFRA,UCP3	117 (9)
ZIC3	transcription regulator		0.000	2.42E-04	GATA4,GATA6,NODAL,PDGFRA,TBX5
ERG	transcription regulator		-0.000	2.82E-03	ADRB2,BIRC3,CAMK1D,COL11A2,CXCL8,CXCR4,EPB41L3,HPGD,MMP1,MMP3,MMP9,NDRG1,NRG1,PLAUR,PPAP2B,RALGPS2,ZBTB16	171 (17)
KLF2	transcription regulator		-0.026	2.85E-04	APLN,CXCL8,GATA4,IL1RL1,LTC4S,PTGS2,S1PR1,SELL,TFPI2,THBD	48 (8)
MKL1	transcription regulator		-0.048	4.62E-03	CXCR4,LTF,MMP9,MYOCD,OSCP1,S100A8,S100A9,SELP,SLPI,TNC	59 (3)
SMAD7	transcription regulator		-0.059	2.19E-02	COL6A3,DEPTOR,FN1,HMOX1,MMP1,MMP9
TSC22D3	transcription regulator		-0.152	2.30E-02	BGLAP,CXCL8,DUSP1,PTGS2
EGR2	transcription regulator		-0.174	5.66E-03	BGLAP,DHCR7,EPHA4,HMGCR,IL10,IL1A,JUN,SCD,SQLE,TFRC,TNFSF11,UCP3,ZBTB16	208 (20)
STAT6	transcription regulator		-0.228	1.46E-07	AREG,CCL20,CCL24,CCL26,CD38,CD40,CLDN2,CXCL10,FCGR1A,FLRT2,HMGCR,IFIT3,IL10,IL13RA2,IL1A,IL24,ISG15,ISG20,LTB,MMP28,MMP9,NFKBIA,PKIB,POLE2,PTGS2,RNF19B,SELP,TNFSF11	191 (17)
SPI1	transcription regulator		-0.242	6.30E-04	CIITA,CSF1,IL10,IL18,IL24,ISG15,ITGA5,ITGAM,ITGB2,JUN,LTF,MEF2C,MMP1,NCF1,PSMB9,PTGS2	226 (20)
RUNX1	transcription regulator		-0.275	2.60E-02	BGLAP,CSF1,CSF2,IL10,MMP13,NCAM1,S100A9,ZBTB16
MEF2D	transcription regulator		-0.277	8.66E-03	BDNF,JUN,MT-ND6,MYOCD,TNNC1
CEBPE	transcription regulator		-0.326	4.65E-04	IL10,IL18,ITGAM,LTF,MMP9,NCF1,PTGS2,SELL
KLF2	transcription regulator		-0.361	1.99E-05	CD40,CD55,CXCL8,CXCR4,F3,FGR,GATA4,HIF1A,LTC4S,NDRG1,NFKBIA,PPAP2B,PTGS2,SELL,TBX5,TFPI2,TFRC,THBD	200 (15)
Esrra	transcription regulator		-0.378	2.86E-03	ACSL5,ALDOA,ALDOC,ATP6V0D2,ENO2,ENO3,IL1A,PDK4,PGAM2,PTGS2
TP73	transcription regulator		-0.395	3.00E-02	BHLHE40,C3,CASP1,COL5A2,CRYAB,DDIT4,DMC1,DRAM1,FST,ITGA5,MMP13,MMP28,NCAM1,PTGES,TBX5,TERT,TRIM22,UBL3,WISP2
SOX2	transcription regulator		-0.403	3.95E-04	APC,ASCL2,AXIN1,BGLAP,BHLHE40,CST6,CXCR4,DKK3,DUSP1,FARP1,FST,GATA4,INHBA,JUN,MEF2C,NODAL,NR0B1,PDGFRA,PIK3R1,SGK2,TDGF1,USP18,WISP2,WNT5A	152 (7)
IRF2	transcription regulator		-0.409	2.07E-05	B2M,CASP1,CIITA,CXCL10,GBP1,Ifi47,ISG15,PSMB9,PTGS2,TLR3,USP18	150 (19)
XBP1	transcription regulator		-0.416	3.69E-02	CXCL8,FN1,GIF,HMOX1,INS,NCF1,RAB3A,S1PR1
SPI1	transcription regulator		-0.417	2.41E-02	EPB41L2,IL10,ITGAM,MMP1,NCF1,PTGS2,TFEC
MKL2	transcription regulator		-0.447	2.50E-02	CXCR4,LTF,OSCP1,S100A8,S100A9,SELP,SLPI
SPDEF	transcription regulator		-0.447	1.37E-03	COL13A1,COL4A2,COL6A3,CXCL8,PLAUR,PRKCA
BRCA1	transcription regulator		-0.558	2.75E-02	AREG,ASCL2,DDIT4,IFI6,IFIT1,IFIT2,IFIT3,IFITM1,LPIN1,PHLDA1,TERT
VDR	transcription regulator		-0.590	4.03E-07	ABCB11,BGLAP,CSF2,CXCL8,CYP3A4,F3,IFI44L,IL18,IL1A,JUN,MYH3,NR1H4,PTGS2,SLC51B,TERT,THBD,TNFSF11,UCP3	164 (17)
PRDM1	transcription regulator		-0.696	7.02E-03	CCL20,CIITA,CXCR4,DBNDD1,DDIT4,FGR,GPX5,IL10,IL1A,IL24,PLAC8,RARRES3,S100A8,S100A9,SMPDL3B,ST14	181 (10)
ATF4	transcription regulator		-0.708	3.23E-02	AREG,BGLAP,DDIT4,GCH1,JUN,NDRG1,PRRX2,PTGS2,SHMT2,TNFSF11
BCL3	transcription regulator		-0.830	4.59E-04	CD40,CXCL8,FABP3,IL10,JUN,PDK4,PLAUR	170 (13)
SRF	transcription regulator		-0.831	4.54E-03	BCL2L1,GATA4,MAPK10,MCF2L,MGAT4A,MMP9,MPPED2,MYH7,MYOCD,PTGS2,RNF148,SELP,SLPI	46 (8)
AIRE	transcription regulator		-1.000	2.01E-02	CXCL10,CYP1A2,LTF,S100A9,TLR3
MEOX2	transcription regulator		-1.000	4.93E-02	CCL20,CXCL8,F3,LRP1
NEUROG1	transcription regulator		-1.000	2.70E-02	C1S,FN1,HAS2,MMP9
CITED2	transcription regulator		-1.067	4.79E-04	DUSP1,GATA6,HIF1A,MMP1,MMP13,NODAL	207 (15)
DACH1	transcription regulator		-1.091	3.47E-02	JUN,MEF2C,MMP3,PTGS2
STAT5B	transcription regulator		-1.093	4.05E-02	ANKRD1,BIRC3,CD276,CDO1,IL24,LTB,MB,SCD,TNFRSF4,TNFSF11,TNNC1,TNNT1
HDAC4	transcription regulator		-1.109	1.70E-03	BDNF,DLG2,FST,GABRG3,HIF1A,MEF2C,MMP13,MMP9,NTM,PTGS2,RGS2,TERT	217 (18)
PPARGC1B	transcription regulator		-1.118	3.68E-03	C3,FDFT1,HMGCR,MVD,PDK4,SCD,SQLE	110 (7)
NKX2-3	transcription regulator		-1.145	8.34E-10	ARHGDIB,CASP1,CD38,CERK,CMPK2,CRYAB,CXCL8,DDX60,DHX58,EXOC6,FLRT2,GBP1,GCH1,HLA-F,IDO1,Madcam1,PKIA,PSMB9,PTGS2,RNF213,SAMD9L,SEMA3A,SHMT2,SLC40A1,TFPI2,TRIM22,UACA,UCP3,USP18
BACH2	transcription regulator		-1.154	5.88E-03	HMOX1,IL10,SATB1,TNFRSF4
HLX	transcription regulator		-1.172	8.66E-03	ANKRD1,AREG,CD44,CXCL8,JUN
MLXIPL	transcription regulator		-1.192	1.98E-02	ACLY,ELOVL6,HIF1A,SCD
PPARGC1A	transcription regulator		-1.260	1.65E-04	APOC3,BNIP3,C3,CYP1A2,CYP3A4,FABP3,IL10,INPP5J,INSIG1,LPIN1,MB,NCEH1,NPC1L1,NR0B1,NR1H4,PDK4,PTGS2,SCD,SPARCL1,UCP3	144 (17)
NRL	transcription regulator		-1.316	1.26E-03	AMPD2,ENPP5,FAM127A,INSR,MEF2C,OLFM1,PDE6B,PIK3R1
IRF4	transcription regulator		-1.406	1.73E-02	B2M,BNIP3,CCL20,CIITA,CSF2,CXCL10,CXCR4,GBP1,IL10,ISG15,PLAUR
SPDEF	transcription regulator		-1.414	1.41E-05	APC,BIRC3,CD40,COL5A2,CXCL8,DKK3,HIF1A,ITGA5,PLAUR,TNC,UCP3,WNT5A	141 (6)
SOX3	transcription regulator		-1.414	1.27E-02	AXIN1,DUSP1,FARP1,INHBA,PDGFRA,USP18,WNT5A,ZBTB16
ARNT	transcription regulator		-1.463	1.27E-03	ALDOA,ALDOC,AREG,BHLHE40,BNIP3,CXCR4,CYP1A2,HIF1A,IL10,INSR,SELL,TFRC	214 (15)
RBPJ	transcription regulator		-1.747	2.10E-03	CD44,CSF1,CSF2,DUSP1,EPHA4,HAS2,IL18,INHBA,JUN,MMP13,MMP3,TDGF1,TNC	157 (18)
HEY2	transcription regulator		-1.751	7.95E-04	ANKRD1,BGLAP,GATA4,GATA6,SMTN,TBX5
HNF1A	transcription regulator		-1.883	4.10E-03	ANKS4B,APOC3,B3GALT5,C14orf105,C1S,C4BPA,CD55,CDO1,CENPO,CLDN2,CYP1A2,FOXJ3,GPX2,GRTP1,HMGCR,HNMT,HSD11B1,INSR,MSH5,NPC1L1,NR1H4,PFKFB2,PIGR,RNASE4,SGK2,SLC40A1,SLPI,TFRC,ZNF365	185 (17)
SOX1	transcription regulator		-1.890	2.50E-02	AXIN1,DUSP1,FARP1,INHBA,PDGFRA,USP18,WNT5A
HDAC1	transcription regulator		-1.912	5.61E-02	BDNF,CD44,CXCL8,IL10,IL24,MEF2C,MMP9,NFKBIA,PPP2R2B,PTGS2,S100A9,TERT,TGM2,UCP3
CREM	transcription regulator		-1.964	1.31E-01	ADRB2,BHLHE40,CSF2,CXCL8,DUSP1,HMGCR,HMGCS1,IDI1,MEST
BACH2	transcription regulator		-1.964	7.98E-02	IL10,S100A8,S100A9,TNFRSF4
NRF1	transcription regulator	Inhibited	-2.000	9.42E-02	CCL20,CXCL8,ESM1,IL1A
GPS2	transcription regulator	Inhibited	-2.000	9.00E-04	CCL20,CXCL10,CXCL8,NFKBIA
GMNN	transcription regulator	Inhibited	-2.121	1.39E-02	AXIN1,DUSP1,FARP1,INHBA,PDGFRA,PHYHIP,USP18,WNT5A
NEUROG1	transcription regulator	Inhibited	-2.138	1.39E-07	C1S,C3,CEMIP,FABP3,FN1,GAS2,HAS2,INHBA,LRIG1,MEST,MMP9,SULF1,TMEFF2,TRIM22
MYCN	transcription regulator	Inhibited	-2.381	1.63E-01	ALDOA,B2M,BASP1,CIITA,COL5A2,DKK3,FN1,GATA4,GATA6,INHBA,RUSC2,TERT,TGM2
ZFP36	transcription regulator	Inhibited	-2.407	1.00E-03	BIRC3,CSF2,HIF1A,IL10,PTGS2,S100A8	172 (13)
SIRT2	transcription regulator	Inhibited	-2.449	4.29E-05	DHCR7,FDFT1,HMGCR,IDI1,MVD,SQLE	83 (6)
SREBF1	transcription regulator	Inhibited	-2.652	5.12E-09	ACLY,ACSL5,ACSS2,ALDOC,ANKRD2,APOC3,BGLAP,CAMK1D,CXCL10,DHCR7,ELOVL6,ETHE1,FDFT1,FN1,Gstt3,HMGCR,HMGCS1,IDI1,IL10,INSIG1,KCNJ11,LPIN1,MVD,NSDHL,PTGS2,SCD,SQLE	208 (18)
GFI1	transcription regulator	Inhibited	-3.113	1.72E-03	CASP1,CD40,CSF1,CXCL8,CXCR4,IL10,IL1A,IRAK2,JUN,KAT2B,NFKBIA	189 (15)
SREBF2	transcription regulator	Inhibited	-3.636	8.84E-11	ACLY,ACSS2,ALDOC,CAMK1D,DHCR7,EBP,ELOVL6,FDFT1,HMGCR,HMGCS1,IDI1,INSIG1,LRP1,MVD,NPC1L1,NSDHL,SCD,SQLE	194 (14)
TRIM24	transcription regulator	Inhibited	-4.111	1.14E-07	CMPK2,CXCL10,DDX60,DHX58,EPSTI1,IFI44,Ifi47,IFIT2,IFIT3,IRGM,ISG15,NUMA1,PLAC8,PLEC,PSMB9,SAMD9L,USP18	104 (7)
FOXJ2	transcription regulator			4.83E-02	C4BPA
WTIP	transcription regulator			4.83E-02	AREG
ZNF384	transcription regulator			1.31E-02	MMP1,MMP3
WWTR1	transcription regulator			2.24E-02	BGLAP,CD44,FN1
NFX1	transcription regulator			4.83E-02	TERT
CARF	transcription regulator			4.83E-02	BDNF
ZMIZ2	transcription regulator			1.31E-02	CD44,JUN
MTF1	transcription regulator			3.40E-03	MMP13,MMP3,MMP9
NAT8	transcription regulator			2.33E-03	APP,BACE1
GLIS2	transcription regulator			3.93E-02	C3,CXCL10,LTBP2
TEAD1	transcription regulator			4.82E-03	MB,PTGS2,TNNC1,TNNT2
FANK1	transcription regulator			4.83E-02	JUN
TEAD4	transcription regulator			1.18E-02	HIF1A,JUN,MB,TNNC1,TNNT2
ASCL2	transcription regulator			3.07E-02	CXCL10,CXCR4
NCOR2	transcription regulator			6.10E-03	BIRC3,C3,CXCL8,CYP3A4,JUN,PTGS2	232 (22)
LITAF	transcription regulator			3.07E-02	IL10,IL1A
PRRX1	transcription regulator			4.17E-02	LPP,TNC
NCOR1	transcription regulator			3.37E-04	AKAP1,DUSP1,HAS2,HOXC6,MB,MMP9,NDRG1,PDE9A,PDK4,PTGS2,UCP3	215 (21)
RUNX3	transcription regulator			3.49E-02	BGLAP,CIITA,CXCL8,ITGAM,MMP9
CITED4	transcription regulator			4.83E-02	HIF1A
SNAPC5	transcription regulator			4.83E-02	ADRB2
ZBTB16	transcription regulator			3.92E-02	BGLAP,HOXC6,MMP9,PIK3R1
SIM2	transcription regulator			2.75E-02	BNIP3,MMP3,ROBO3
MED14	transcription regulator			4.17E-02	DUSP1,ISG15
POU2F1	transcription regulator			2.61E-02	CD55,CDO1,CXCL8,DDIT4,GSTM3,HOMER3,PDE9A,PTGES,TNNC1
TBX20	transcription regulator			1.31E-02	TBX2,TBX5
MYBBP1A	transcription regulator			1.31E-02	MMP13,MMP3
TEAD3	transcription regulator			4.17E-02	TNNC1,TNNT2
PYCARD	transcription regulator			3.67E-03	CXCL8,IL18,MMP9,PTGS2	195 (17)
EED	transcription regulator			7.78E-03	GATA4,GATA6,PPP2R2B,PTGS2	120 (9)
HDAC3	transcription regulator			3.48E-03	BIRC3,CXCL10,CXCL8,ELOVL6,MMP9,NFKBIA,PTGS2,SCD,USP18	216 (23)
NKX2-1	transcription regulator			4.24E-02	AGER,AREG,BTG3,CYGB,PDGFRA,PNLIPRP1,PRRX2,RNASE4,SCARA3,SCD,TPO,WNT5B
ATN1	transcription regulator			4.01E-02	BASP1,BDNF,BHLHE40,BTG3,CBLN1,ENO2,EVL,GSN,LTBP2,PABPC4
FOXF1	transcription regulator			1.39E-02	ITGA5,PDGFRA,WNT5A
TSC22D1	transcription regulator			3.07E-02	CXCL8,FN1
JUND	transcription regulator			4.15E-04	APOC3,BGLAP,F3,HPGD,IL10,MMP1,MMP13,MMP3,MMP9,PLAUR	191 (18)
HOXC9	transcription regulator			1.78E-02	MMP13,MMP9,WNT5A
CLOCK	transcription regulator			1.25E-02	ABCB10,ARNT2,BHLHE40,CBR1,CHST3,ELOVL6,HAS2,HMGCS2,LPIN1,PER2,THBD,TNFRSF21
GLI2	transcription regulator			1.48E-02	BNC1,CCL24,CXCL10,GATA4,IL10,MEF2C,MMP13,MMP3,MMP9
AATF	transcription regulator			3.07E-02	APP,JUN
GTF2B	transcription regulator			3.47E-02	NFKBIA,PDE6B,TERT,TNFSF11
TCF20	transcription regulator			4.83E-02	MMP3
CTCF	transcription regulator			3.85E-03	APP,GAL3ST1,GATA4,MUC6,PCDHA8,ZBTB16
HEYL	transcription regulator			3.07E-02	GATA4,SMTN
ZNF197	transcription regulator			4.83E-02	HIF1A
HDAC2	transcription regulator			4.99E-02	CXCL8,F3,IL1A,ITGB8,MMP9,NFKBIA,PTGS2,S100A9,TERT
ATF1	transcription regulator			2.54E-02	CIITA,INHBA,JUN,PTGS2,UCP3
GABPB1	transcription regulator			3.93E-02	ITGB2,TNC,UCP3
OSTF1	transcription regulator			4.83E-02	BGLAP
ARNTL	transcription regulator			4.93E-02	ELOVL6,HMGCS2,PER2,SCD
CNOT7	transcription regulator			3.76E-05	B2M,CMPK2,IFI44L,IFI6,IFITM1,ISG15,OAS2,OAS3	96 (7)
HNF1B	transcription regulator			2.04E-03	B3GALT5,GATA6,NR1H4,PDE4C,RNASE4,SGK2,SULF1	43 (3)
FOXE1	transcription regulator			6.78E-03	TPO,WNT5A
NFKBIB	transcription regulator			2.73E-02	Casp12,CD40,CXCL8,DAPK1,MMP9,NFKBIA
ECSIT	transcription regulator			3.07E-02	CD44,PTGS2
TBP	transcription regulator			4.94E-04	FN1,GATA4,HMGCR,NFKBIA,PDE6B,PPP2R2B,PTGS2,TNFSF11,XDH	208 (14)
CUX2	transcription regulator			4.83E-02	NCAM1
FOSL2	transcription regulator			1.46E-03	BGLAP,CXCL8,F3,HPGD,MMP1,MMP13,MMP3	173 (14)
SPEN	transcription regulator			4.83E-02	BGLAP
TAF4B	transcription regulator			7.35E-06	FN1,FST,INHBA,JUN,MMP13,MMP3,NFKBIA,ZBTB16
DLX5	transcription regulator			3.07E-02	BGLAP,GAD2
CDX1	transcription regulator			2.75E-02	B3GALT5,CLDN2,PTGS2
YY1	transcription regulator			2.13E-02	ANKRD1,BDNF,BGLAP,COL15A1,CRYAB,CXCR4,GBP1,HAS2,HMGCR,MMP13,MYH3,MYLPF,MYOM1,PDGFRA,TGM2,TNFRSF4,TNNC1
CREB3	transcription regulator			4.83E-02	MMP9
FOSB	transcription regulator			5.14E-03	HPGD,INHBA,MMP1,MMP13,MMP9	125 (11)
DLX3	transcription regulator			1.78E-02	IL1A,MMP9,S100A9
ELF4	transcription regulator			3.47E-02	CXCL8,DUSP1,PLEC,SELL
BCL10	transcription regulator			1.39E-02	CD44,CSF2,CXCL8
ALX4	transcription regulator			4.83E-02	NCAM1
SNW1	transcription regulator			3.07E-02	BGLAP,MMP9
NFIC	transcription regulator			9.63E-03	ALDOA,CSF1,PDGFRA,TPO
SP7	transcription regulator			7.59E-03	BGLAP,MMP13,TNFSF11
MYCL	transcription regulator			2.12E-02	CIITA,TERT
SMARCD1	transcription regulator			4.83E-02	MMP1
RNF2	transcription regulator			6.18E-03	GATA4,GATA6,HORMAD2,HOXC6,MCC,PDGFRA,TMEFF2
NMI	transcription regulator			4.83E-02	TERT
NAB2	transcription regulator			3.93E-02	F3,FN1,MMP3
KMT2B	transcription regulator			4.83E-02	HOXC6
ACTN4	transcription regulator			2.12E-02	MMP1,MMP3
DEK	transcription regulator			3.40E-03	BIRC3,CXCL8,NFKBIA	144 (9)
ELF3	transcription regulator			1.27E-02	FN1,MMP13,PTGS2
MKL2	transcription regulator			4.01E-02	BCL2L1,SELP,SERINC3,SLPI
Hmgb1	transcription regulator			3.54E-02	AGER,IL10
CYLD	transcription regulator			2.18E-02	CXCL8,IL10,NTRK3
LHX5	transcription regulator			4.26E-02	SLC32A1
MTF1	transcription regulator			9.03E-03	MMP13,MMP9
KMT2C	transcription regulator			4.26E-02	HOXC6
TAF3	transcription regulator			4.26E-02	GATA4
TEAD1	transcription regulator			4.03E-02	MYH7,PTGS2
RSF1	transcription regulator			4.43E-03	BCL2L1,PTGS2
RHOXF2/RHOXF2B	transcription regulator			2.15E-02	INS
NFATC3	transcription regulator			2.54E-02	B3GAT1,IL10,MYH7,PTGS2
MKL1	transcription regulator			7.08E-03	BCL2L1,MMP9,MYOCD,SELP,SERINC3,SLPI	30 (3)
RUNX3	transcription regulator			4.79E-02	CXCL8,ITGAM,MMP9
C1QBP	transcription regulator			1.85E-02	CXCL8,HAS2
NRF1	transcription regulator			4.18E-02	CXCL8,ESM1,HMOX1
SUFU	transcription regulator			2.15E-02	INS
ZNF148	transcription regulator			1.85E-02	FN1,ITGAM
CRX	transcription regulator			1.60E-02	PDE6A,PDE6B,PDE6C
SP100	transcription regulator			4.55E-02	GABRE,MMP1
NEUROD1	transcription regulator			1.43E-02	INS,NTRK3,PDE6C
PYCARD	transcription regulator			3.02E-03	CXCL8,MMP9,PTGS2	58 (15)
EED	transcription regulator			5.37E-03	GATA4,HOXC12,PTGS2
HDAC3	transcription regulator			4.89E-02	CXCL8,HMOX1,MMP9,PTGS2
TSC22D1	transcription regulator			6.54E-03	CXCL8,FN1
HOXC9	transcription regulator			2.64E-02	MMP13,MMP9
HNF4G	transcription regulator			4.26E-02	APOC3
GLI2	transcription regulator			2.90E-02	GATA4,IL10,IL1RL1,MMP13,MMP9
TGFB1I1	transcription regulator			4.03E-02	FN1,NOX4
HOXB5	transcription regulator			1.85E-02	MMP1,PLAUR
VDR	transcription regulator			1.52E-02	CSHL1,CXCL8,PTGS2,SLC51B,THBD,TRPV6
SP3	transcription regulator			3.09E-02	HAS2,IL10,LAMA1,MYH7,PLAUR,PTGS2,TIMP2,TNFRSF4
FOXA2	transcription regulator			3.29E-02	APOC3,GATA4,HPGD,IL13RA2,LTC4S,MYOCD,PNLIPRP1
CTCF	transcription regulator			4.71E-03	GATA4,IL17F,PCDHA8,ZBTB16
MAZ	transcription regulator			7.54E-04	INS,MMP1,MMP9
TBX5	transcription regulator			2.87E-02	ACTN2,BCL2L1,CXCL8,GATA4
BCL3	transcription regulator			2.61E-02	CXCL8,IL10,PLAUR
CCNT1	transcription regulator			1.85E-02	CXCL8,INS
KEAP1	transcription regulator			8.59E-03	ATP6V0D2,HMOX1,MMP9	51 (9)
ZNF350	transcription regulator			4.26E-02	MMP9
HOXB7	transcription regulator			1.19E-02	CXCL8,MMP9
TBP	transcription regulator			6.09E-04	CD3E,CSHL1,FN1,GATA4,PDE6B,PTGS2
NFATC1	transcription regulator			5.09E-03	B3GAT1,MYH7,NOX4,PTGS2,SELL
FOXC2	transcription regulator			3.62E-02	FN1,MMP9,PTGS2
FOSL2	transcription regulator			7.22E-03	CXCL8,HPGD,MMP1,MMP13	49 (11)
MYB	transcription regulator			1.84E-02	BCL2L1,FN1,MMP1,PTGS2,TFEC
PHB	transcription regulator			2.24E-02	BCL2L1,CXCL8
SNAI2	transcription regulator			3.09E-02	FN1,HPGD,MMP9
ARNTL2	transcription regulator			4.26E-02	THBD
TAF4B	transcription regulator			1.27E-02	FN1,MMP13,ZBTB16
MZF1	transcription regulator			2.24E-02	PRKCA,SELL
CDX1	transcription regulator			3.54E-02	CLDN2,PTGS2
HDAC4	transcription regulator			3.09E-05	CAP2,CNKSR2,CYFIP2,DLG2,MAPK10,MMP13,MMP9,NETO1,PRKCA,PTGS2	37 (4)
CREB3	transcription regulator			2.15E-02	MMP9
FOSB	transcription regulator			1.59E-03	HPGD,MMP1,MMP13,MMP9	37 (8)
TCF7L2	transcription regulator			2.70E-02	IL10,INS,MDH1B,MMP1
BACH1	transcription regulator			3.08E-02	HMOX1,MMP1
SMARCD1	transcription regulator			2.15E-02	MMP1
CBFA2T3	transcription regulator			1.51E-02	CBFA2T3,ITGAM
RNF2	transcription regulator			1.69E-02	GATA4,HORMAD2,HOXC5,HOXC6
ONECUT2	transcription regulator			4.26E-02	SYTL4
RELB	transcription regulator			2.70E-02	BCL2L1,CXCL8,LTB,PTGS2
Tcf7	transcription regulator			4.03E-02	CD3E,IL17F
KMT2B	transcription regulator			2.15E-02	HOXC6
INSM1	transcription regulator			4.26E-02	INS
KLF13	transcription regulator			4.03E-02	BCL2L1,IL10
LHX4	transcription regulator			4.26E-02	CSHL1
IRF6	transcription regulator			4.18E-02	CXCL8,IL10,PTGS2

### Sheet: CDCP1-CG-EGFP
Supplemental Table 2
Upstream regulator analysis in Ingenuity Pathway analysis
CDCP1-CG-EGFP + Dox vs. CDCP1-CG-EGFP - Dox
Upstream Regulator	Molecule Type	Predicted Activation State	Activation z-score	p-value of overlap	Target molecules in dataset	Mechanistic Network
JUND	transcription regulator		0.485	4.87e-06	APOC3,HMOX1,HPGD,IL10,MMP1,MMP13,MMP9,NOX4,PLAUR	68 (15)
ATF2	transcription regulator		1.595	6.45e-06	APOC3,BCL2L1,CXCL8,FN1,IL10,IL1RL1,MMP1,MMP13,MYH7,PTGS2	59 (14)
FOSL1	transcription regulator		1.902	8.37e-06	CXCL8,HPGD,IL10,MMP1,MMP13,MMP9,PLAUR,THBD	59 (14)
STAT3	transcription regulator	Activated	2.372	2.32e-05	BCL2L1,CCDC88A,CXCL8,FGL2,FN1,GBP6,HAS2,HAVCR1,HMOX1,IL10,IL13RA2,IL17F,ISG20,ITGAM,MMP13,MMP9,MYH7,OAS2,PLAUR,PTGS2,S1PR1,TFPI2,THBD	66 (14)
CEBPE	transcription regulator		1.513	2.64e-05	BCL2L1,IL10,ITGAM,MMP9,NCF1,PTGS2,SELL	43 (7)
JUNB	transcription regulator	Activated	2.774	5.03e-05	APOC3,FN1,HMOX1,HPGD,IL10,IL1RL1,MMP1,MMP13,MMP9,PLAUR	60 (13)
SP1	transcription regulator	Activated	2.43	7.09e-05	AGER,APOC3,CXCL8,FN1,HAS2,HMOX1,IL10,ITGAM,LAMA1,LTB,MMP1,MMP9,MYH7,NOX4,PDE6B,PLAUR,PRKCA,PTGS2,SELL,TFPI2,THBD,THRB,TIMP2,TNFRSF4	67 (15)
HDAC4	transcription regulator			7.12e-05	CAP2,CNKSR2,CYFIP2,DLG2,MAPK10,MMP13,MMP9,NETO1,PRKCA,PTGS2	62 (8)
ETV4	transcription regulator	Activated	2.156	0.000217	CXCL8,FN1,HPGD,MMP9,PTGS2	36 (6)
ETS2	transcription regulator	Activated	2.019	0.00023	BCL2L1,HMOX1,HPGD,MMP1,MMP13,MMP9,TFEC	45 (7)
STAT6	transcription regulator		1.36	0.000251	BCL2L1,CLDN2,GPM6B,HIPK2,IL10,IL13RA2,IL17F,ISG20,LTB,MMP13,MMP9,PTGS2,SELP,TFEC	73 (17)
FOXP3	transcription regulator		-0.371	0.000295	FGL2,IL10,IL1RL1,MMP9,NTRK3,PLAGL1,SATB1,SELL	75 (14)
NFKB1	transcription regulator		1.636	0.000296	BCL2L1,CXCL8,HAS2,HMOX1,IL10,LGALS1,LTB,LTC4S,MMP13,MMP9,PTGS2,SELP,TNFRSF4	62 (18)
ETS1	transcription regulator	Activated	2.097	0.000361	BCL2L1,FN1,GABRE,HMOX1,HPGD,IL10,LTB,MMP1,MMP13,MMP9,NCF1,SELL	42 (7)
ELK1	transcription regulator		0.156	0.000364	BCL2L1,BRF1,MMP13,MMP9,PRKCA,PTGS2	64 (14)
JUN	transcription regulator	Activated	2.964	0.000394	APOC3,C3AR1,CLDN2,CXCL8,CYGB,FN1,HMOX1,HPGD,IL10,IL1RL1,ITGAM,MCF2L,MMP1,MMP13,MMP9,PLAGL1,PLAUR,PTGS2	58 (12)
FOS	transcription regulator	Activated	3.465	0.000398	APLN,C3AR1,CLDN2,CXCL8,ESM1,FN1,GATA4,HAS2,HMOX1,HPGD,IL10,IL1RL1,LARGE1,MGAT4A,MMP1,MMP13,MMP9,PDE6B,PLAGL1,PLAUR,PTGS2,SLPI	57 (12)
IRF1	transcription regulator		0.831	0.000415	CXCL8,FGL2,IL10,LTB,MMP9,OAS2,PTGS2,SELL,SLPI,SOCS7	67 (14)
BCL11B	transcription regulator		1.387	0.000438	CXCL8,IL10,KCNIP2,LTB,NETO1	48 (7)
KLF2	transcription regulator		-0.003	0.000533	APLN,CXCL8,GATA4,IL1RL1,LTC4S,PTGS2,S1PR1,SELL,TFPI2,THBD	59 (15)
GATA3	transcription regulator		1.303	0.000602	BCL2L1,CD3E,ELOVL4,FN1,IL10,IL17RB,IL1RL1,LTB,SLPI,TNFRSF9,ZBTB16	71 (13)
RELA	transcription regulator	Activated	2.284	0.000635	BCL2L1,CXCL8,FN1,HAS2,HMOX1,IL10,LTB,LTC4S,MMP1,MMP9,OAS2,PTGS2,REG3G,SELP,TFPI2,TNFRSF4	68 (14)
MSC	transcription regulator		0.816	0.000657	DDX60,EPSTI1,IL17RB,MAP7D2,SELL,SLC51B
SMAD3	transcription regulator	Activated	2.341	0.000667	APOC3,COL6A3,DEPTOR,FN1,HAS2,HMOX1,MMP1,MMP13,MMP9,PTGS2,S1PR1,SLC51B	77 (16)
CEBPA	transcription regulator		1.97	0.000715	ADCY7,APLN,APOC3,C3AR1,CXCL8,HAS2,HMOX1,HPGD,IL10,ITGAM,LGALS1,MMP13,OAS2,PTGS2,SBSN,THBD,THRB	74 (18)
TBP	transcription regulator			0.000733	CD3E,CSHL1,FN1,GATA4,PDE6B,PTGS2
NFE2L2	transcription regulator		0.772	0.000741	ALDH3A1,ATP6V0D2,BCL2L1,COL4A2,CXCL8,FN1,HMOX1,IL10,MAFF,MAPK10,MMP9,NCF1,PIP5K1C,PKIA,PTGS2,SERINC3,Uox	70 (20)
HIF1A	transcription regulator	Activated	2.302	0.000939	APLN,BCL2L1,CXCL8,FN1,HMOX1,IL10,IL17F,LGALS1,MAFF,MMP1,MMP13,MMP9,NOX4,PLAUR,PRKCA,PTGS2,RAPGEF6	62 (17)
NFATC1	transcription regulator	Activated	2.207	0.000971	B3GAT1,IL10,IL17F,MYH7,NOX4,PTGS2,SELL	65 (15)
SNAI1	transcription regulator		1	0.00104	BCL2L1,CXCL8,FN1,HPGD,MMP9,PARVB,PTGS2,THBD	39 (7)
MAF	transcription regulator		1.128	0.00104	CRYBA2,CRYBA4,IL10,IL17F,INS
HMGB1	transcription regulator	Activated	2.192	0.00111	AGER,CXCL8,IL10,MMP1,MMP9,PTGS2	58 (16)
SPDEF	transcription regulator		-0.447	0.00134	COL13A1,COL4A2,COL6A3,CXCL8,PLAUR,PRKCA
ECSIT	transcription regulator		1.982	0.00142	CXCL8,HMOX1,PLAUR,PTGS2	58 (15)
ZNF148	transcription regulator			0.0015	BCL2L1,FN1,ITGAM
PIAS3	transcription regulator			0.0015	BCL2L1,MMP13,MMP9	62 (19)
KLF4	transcription regulator		0.279	0.00151	BCL2L1,CXCL8,FN1,GATA4,IL10,ITGAM,LAMA1,MYH7,MYOCD,PLAUR,SLPI,THBD	68 (17)
ZBTB16	transcription regulator		0.277	0.00177	CD3E,HOXC6,IL17F,MMP9,PTGS2,SATB1
MAZ	transcription regulator			0.00196	INS,MMP1,MMP9
SMAD2	transcription regulator	Activated	2.401	0.0021	FN1,HAS2,HMOX1,MMP13,MMP9,S1PR1	77 (18)
FOSB	transcription regulator			0.00229	HPGD,MMP1,MMP13,MMP9	38 (7)
ID3	transcription regulator		0.896	0.00249	BCL2L1,CBFA2T3,CXCL8,IL10,IL17RB,LTB,MMP9,SELL,TNFRSF4,ZBTB16	40 (5)
KEAP1	transcription regulator		0.762	0.00264	ATP6V0D2,HMOX1,MMP9,SELP	56 (11)
PYCARD	transcription regulator			0.00314	CXCL8,MMP9,PTGS2	60 (15)
Gm21596/Hmgb1	transcription regulator			0.00314	AGER,IL10,IL1RL1	58 (12)
SRF	transcription regulator		-1.133	0.00327	BCL2L1,GATA4,ITGAM,MAPK10,MCF2L,MGAT4A,MMP9,MPPED2,MYH7,MYOCD,PTGS2,RNF148,SELP,SLPI	48 (9)
Hmgb1	transcription regulator			0.00387	AGER,CXCL8,IL10	71 (16)
RSF1	transcription regulator			0.00455	BCL2L1,PTGS2
CTCF	transcription regulator			0.00555	GATA4,IL17F,PCDHA8,ZBTB16
MKL1	transcription regulator		0.277	0.00596	BCL2L1,CYFIP2,MMP9,MYOCD,SELP,SERINC3,SLPI	35 (4)
BACH2	transcription regulator		-1.177	0.00618	HMOX1,IL10,SATB1,TNFRSF4
NOTCH1	transcription regulator		-0.191	0.0065	BCL2L1,CXCL8,ESM1,HMOX1,IL10,ITGAM,MMP1,MYH7,NCF1,PTGS2	63 (16)
TSC22D1	transcription regulator			0.00673	CXCL8,FN1
PPRC1	transcription regulator		1.961	0.00686	CXCL8,ESM1,IL13RA2,PTGS2
CDX1	transcription regulator		0.152	0.00686	ALDH3A1,CLDN2,KCNJ15,PTGS2
KLF6	transcription regulator		1.565	0.00687	BCL2L1,CXCL8,MMP9,PTGS2,TFPI2	60 (15)
ZFP36	transcription regulator	Inhibited	-2.227	0.00741	IL10,MMP1,PLAUR,PTGS2,SERINC3	60 (15)
RELB	transcription regulator			0.00741	BCL2L1,CXCL8,IL10,LTB,PTGS2	46 (8)
ARNT2	transcription regulator		0.333	0.00763	AGER,COL12A1,CPXM2,ITIH3,KCNJ15,MYH7,SEMA5B,THRB,TNFRSF9
CEBPD	transcription regulator	Activated	2.207	0.00854	APOC3,CXCL8,IL10,ITGAM,MMP13,PTGS2	58 (9)
SIM1	transcription regulator		0.333	0.00893	AGER,COL12A1,CPXM2,ITIH3,KCNJ15,MYH7,SEMA5B,THRB,TNFRSF9
IRF3	transcription regulator		1.985	0.0092	CXCL8,DDX60,FN1,IL10,ISG20,MMP9,OAS2,TNFRSF4	68 (19)
MTF1	transcription regulator			0.00929	MMP13,MMP9
FOSL2	transcription regulator			0.011	CXCL8,HPGD,MMP1,MMP13
SIRT1	transcription regulator		-0.192	0.0111	APLN,BCL2L1,FN1,GATA4,HMOX1,IL10,MMP1,MMP13,MMP9,THBD
HOXB7	transcription regulator			0.0122	CXCL8,MMP9
NFKB2	transcription regulator		1.451	0.013	BCL2L1,CXCL8,MMP9,PTGS2
ELF3	transcription regulator			0.0132	FN1,MMP13,PTGS2
TAF4B	transcription regulator			0.0132	FN1,MMP13,ZBTB16
CREBBP	transcription regulator		1.709	0.0146	CD160,CXCL8,EPSTI1,HAS2,IL10,IL17F,IL17RE,MCF2L,MMP9,MYH7,NTRK3,PTGS2,RNF157,SELP
RCAN1	transcription regulator			0.0149	CXCL8,MYH7,PTGS2
NEUROD1	transcription regulator			0.0149	INS,NTRK3,PDE6C
CRX	transcription regulator			0.0166	PDE6A,PDE6B,PDE6C
SMAD4	transcription regulator		1.889	0.0169	APOC3,FN1,HAS2,HMOX1,HRH2,IL10,MMP1,MMP13,PTGS2
ID2	transcription regulator		0	0.0173	BCL2L1,CBFA2T3,IL10,IL17RB,LTB,SELL,TNFRSF4,ZBTB16
SPI1	transcription regulator		-0.088	0.0186	C3AR1,EPB41L2,IL10,ITGAM,MMP1,NCF1,PTGS2,TFEC
VDR	transcription regulator			0.0186	CSHL1,CXCL8,PTGS2,SLC51B,THBD,TRPV6
C1QBP	transcription regulator			0.0191	CXCL8,HAS2
HOXB5	transcription regulator			0.0191	MMP1,PLAUR
CCNT1	transcription regulator			0.0191	CXCL8,INS
CBFA2T3	transcription regulator			0.0191	CBFA2T3,ITGAM
EGR1	transcription regulator	Activated	2.2	0.0206	CSHL1,CXCL8,FN1,HMOX1,HPGD,ITGAM,MMP9,PTGS2
NCOR1	transcription regulator			0.0216	HAS2,HOXC6,MMP9,PFKFB1,PTGS2
ZNF366	transcription regulator			0.0218	IL10
RHOXF2/RHOXF2B	transcription regulator			0.0218	INS
SMARCD1	transcription regulator			0.0218	MMP1
KMT2B	transcription regulator			0.0218	HOXC6
RNF2	transcription regulator			0.0219	GATA4,HORMAD2,HOXC5,HOXC6
EP300	transcription regulator	Activated	2.605	0.0225	BCL2L1,CD160,CXCL8,EPSTI1,FN1,HMOX1,IL17F,IL17RE,INS,MCF2L,MMP1,NTRK3,PTGS2,RNF157
CYLD	transcription regulator			0.0226	CXCL8,IL10,NTRK3
CITED2	transcription regulator			0.0226	CXCL8,MMP1,MMP13
PHB	transcription regulator			0.023	BCL2L1,CXCL8
MZF1	transcription regulator			0.023	PRKCA,SELL
SMAD7	transcription regulator		-0.059	0.0243	COL6A3,DEPTOR,FN1,HMOX1,MMP1,MMP9
EED	transcription regulator			0.0248	GATA4,HOXC12,PTGS2
HNF1A	transcription regulator		1.309	0.025	ANGPTL3,APOC3,BCL2L1,C14orf105,C1S,CCL28,CD302,CDHR2,CLDN2,CSHL1,HAVCR1,INS,SLPI,WDFY2
ID1	transcription regulator			0.0266	BCL2L1,FN1,MMP13,MMP9
TSC22D3	transcription regulator			0.0271	CXCL8,IL10,PTGS2
HIF3A	transcription regulator			0.0272	APLN,PLAUR
HOXC9	transcription regulator			0.0272	MMP13,MMP9
ACTN4	transcription regulator			0.0272	CXCL8,MMP1
NEUROG1	transcription regulator		-1	0.0283	C1S,FN1,HAS2,MMP9
SREBF1	transcription regulator		0.152	0.0286	APOC3,BCL2L1,FN1,HMOX1,IL10,INS,PTGIR,PTGS2
BCL3	transcription regulator			0.0296	CXCL8,IL10,PLAUR
NFATC3	transcription regulator			0.0301	B3GAT1,IL10,MYH7,PTGS2
TBX5	transcription regulator			0.0301	ACTN2,BCL2L1,CXCL8,GATA4
BACH1	transcription regulator			0.0317	HMOX1,MMP1
GLI2	transcription regulator			0.0336	GATA4,IL10,IL1RL1,MMP13,MMP9
MEF2C	transcription regulator		1.067	0.0367	ACTN2,GATA4,MMP13,MYH7,PLAGL1
CEBPB	transcription regulator	Activated	2.267	0.0369	APLN,APOC3,BCL2L1,CXCL8,HAS2,IL10,INS,MMP1,MMP13,PLAUR,PTGS2,SBSN
TFAP4	transcription regulator			0.0375	BCL2L1,FN1,RPS6KA5
TCF4	transcription regulator			0.0377	CBFA2T3,FN1,MMP1,MMP13
XBP1	transcription regulator		-0.416	0.0396	CXCL8,FN1,GIF,HMOX1,INS,NCF1,RAB3A,S1PR1
YY1	transcription regulator			0.0404	BCL2L1,GPC3,HAS2,HMOX1,LAMA1,MMP13,PLAGL1,TNFRSF4,TNNC2
NRF1	transcription regulator			0.0404	CXCL8,ESM1,HMOX1
TGFB1I1	transcription regulator			0.0414	FN1,NOX4
KLF13	transcription regulator			0.0414	BCL2L1,IL10
KDM5A	transcription regulator		-0.816	0.0418	ACTN2,HMOX1,MYBPC1,MYH7,OPA1,TNNC2
MKL2	transcription regulator			0.0419	BCL2L1,SELP,SERINC3,SLPI
STAT1	transcription regulator		1.306	0.0424	BCL2L1,CXCL8,FGL2,GBP6,IL10,INS,MMP9,OAS2,PTGS2
LHX5	transcription regulator			0.0432	SLC32A1
KMT2C	transcription regulator			0.0432	HOXC6
TAF3	transcription regulator			0.0432	GATA4
SAP18	transcription regulator			0.0432	BCL2L1
HNF4G	transcription regulator			0.0432	APOC3
ZNF350	transcription regulator			0.0432	MMP9
ARNTL2	transcription regulator			0.0432	THBD
ONECUT2	transcription regulator			0.0432	SYTL4
INSM1	transcription regulator			0.0432	INS
LHX4	transcription regulator			0.0432	CSHL1
IRF6	transcription regulator			0.0434	CXCL8,IL10,PTGS2
SP3	transcription regulator			0.0467	HAS2,IL10,LAMA1,MYH7,PLAUR,PTGS2,TIMP2,TNFRSF4
NFATC2	transcription regulator		0.115	0.0479	FGL2,IL10,IL17F,ISG20,NOX4,PTGS2
CREB1	transcription regulator		1.821	0.0561	BCL2L1,CXCL8,CYFIP2,ERC2,FGL2,FN1,GAD2,HAS2,HMOX1,HPGD,KCNIP2,MMP1,MMP13,PLXNA2,PTGS2,SLC32A1
WT1	transcription regulator	Activated	2.335	0.0793	BCL2L1,CREBZF,GRB10,IL10,ITGAM,MMP13,MMP9,PLAUR
SMARCA4	transcription regulator		1.897	0.152	C4orf26,CLIC2,DUSP13,FN1,HPGD,KCNS3,LGALS1,MAFF,MMP1,PKIA,PLAUR,TIMP2,TNFRSF9,TNNC2
CTNNB1	transcription regulator	Activated	2.241	0.185	BCL2L1,BMP1,CBLN1,CLDN2,COL4A2,CXCL8,CYFIP2,FN1,IL10,MMP1,MMP9,MYBPC1,PLAUR,PTGS2,RAB3A,UPB1
TCF7L2	transcription regulator	Activated	2.39	0.391	CLDN2,HIPK2,IL10,INS,MDH1B,MMP1,PARVB
E2F1	transcription regulator		1.94	1	BCL2L1,CSHL1,FHDC1,MMP1,MYH7,PPP1R26,PPP1R3A,SLC32A1
HNF4A	transcription regulator		1.947	1	ABHD6,ADCY7,ALDH3A1,ALDH8A1,APOC3,BAAT,BCL2L1,C1S,CCL14,CDHR2,CLDN2,CXCL8,GABRE,ITIH3,OPA1,PNLIPRP1,RBP2,RPS6KA5,SELP,SLC22A3,SLPI,SYTL4,TPCN1,WDFY2,ZC2HC1C
